# A compendium of *bona fide* reference markers for genuine plant extracellular vesicles and their degree of phylogenetic conservation

**DOI:** 10.1101/2024.11.21.624247

**Authors:** Miriam M. Rodríguez de Lope, Ibone R. Sánchez-Pajares, Estela Herranz, Cristina M. López-Vázquez, Ainara González-Moro, Alan Rivera-Tenorio, Carlos González-Sanz, Soledad Sacristán, Eduardo Chicano-Gálvez, Fernando de la Cuesta

## Abstract

Although the field of plant EVs (PEVs) is experiencing exponential growth, rigorous characterisation complying with MISEV guidelines has not been yet implemented due to the lack of *bona fide* reference markers. In this work, we have paved the way for the standardisation of PEV markers, providing the most profound proteomic data so far from apoplastic washing fluid-EVs, a sample enriched in genuine extracellular vesicles from plant tissue of two reference plant species: *Arabidopsis thaliana* (Arath-EVs) and *Brassica oleracea* (Braol-EVs). Besides, we analysed the protein content of the soluble fraction of the apoplast and calculated the enrichment of the potential markers studied in EVs. Additionally, we have conducted an exhaustive analysis of the proteomic data available so far from genuine EVs from any plant species, evaluating current potential markers, together with those found in our proteomic analyses. Our results provide evidence supporting the potential use of the following families as PEV markers: aquaporins, vacuolar-type ATPase complex subunits, some fasciclin-like arabinogalactan proteins (FLAs), tetraspanins, syntaxins, germin-like proteins and calreticulins. Next, we analysed the presence of orthologues and their degree of conservation throughout plant taxa, as well as in 2 reference species from the animal kingdom: human and mouse. Their degree of conservation was compared with that of current animal EV: CD63, CD81 and CD9. Among the protein families with potential to be used as PEV markers, 2 were found to be plant-specific: FLAs and germin-like proteins. On the other hand, aquaporins and vacuolar-type ATPase complex subunits showed the greatest degree of conservation across plant and animal kingdoms.

Our results provide key insights on several aspects of classical and novel protein identity markers for PEVs to assist in the selection of the best candidates for standardisation: 1) species-specific abundance, 2) specificity for PEVs, and 3) conservation and plant specificity.
