## Supplementary material for "A compendium of *bona fide* reference markers for genuine plant extracellular vesicles and their degree of phylogenetic conservation": Supplementary table 3.xlsx

### Sheet: Hoja1
Supplementary Table S3. The 34 proteins from the current Arath-EVs dataset that are shared with three reference datasets and the present Braol-EVs proteomic data, including orthologs and percentage identity scores. Among the 34 proteins from the Arath-EVs dataset common to the three reference datasets (Rutter & Ines, 2017; He et al., 2021; Movahed N. et al., 2019), 27 Braol-EVs orthologs have bee…
Arath-EVs	Protein Name	Braol-EVs	Identity (%)
ID UniProt (Entry name)		ID UniProt
O03042 (RBL_ARATH)	Ribulose bisphosphate carboxylase large chain	A0A0D2ZQG6	94.6
O22126 (FLA8_ARATH)	Fasciclin-like arabinogalactan protein 8	A0A0D3BQ40	87.8
O50008 (METE1_ARATH)	5-methyltetrahydropteroyltriglutamate--homocysteine methyltransferase 1	A0A0D3B1Q4	98
Q8RWV0 (TKTC1_ARATH)	Transketolase-1, chloroplastic	A0A0D3BWL2	94.7
Q7Y208 (GPDL1_ARATH)	Glycerophosphodiester phosphodiesterase	A0A0D3A6Q5	75.8
Q42547 (CATA3_ARATH)	Catalase-3	A0A0D3D7T0	98.4
P22953 (HS701_ARATH)	Heat shock 70 kDa protein 1	A0A0D3A5X5	93.5
Q9SU13 (FLA2_ARATH)	Fasciclin-like arabinogalactan protein 2	A0A0D3BG61	89.4
P93819 (MDHC1_ARATH)	Malate dehydrogenase 1, cytoplasmic	A0A0D3E680	96.4
P48491 (TPIS_ARATH)	Triosephosphate isomerase, cytosolic	A0A0D3BXQ9	96.5
Q9ZSD4 (SY121_ARATH)	Syntaxin-121
O23654 (VATA_ARATH)	V-type proton ATPase catalytic subunit A	A0A0D3ARK5	97.4
O04309 (JAL35_ARATH)	Jacalin-related lectin 35	A0A0D3B5V1	44.7
Q06611 (PIP12_ARATH)	Aquaporin PIP1-2	A0A0D3C6I1	99
P25696 (ENO2_ARATH)	Bifunctional enolase 2/transcriptional activator	A0A0D3B589	96.6
P93004 (PIP27_ARATH)	Aquaporin PIP2-7	A0A0D3BL75	95.4
Q39258 (VATE1_ARATH)	V-type proton ATPase subunit E1	A0A0D3B844	94.3
P28186 (RAE1C_ARATH)	Ras-related protein RABE1c	A0A0D2ZPS4	98.6
Q0WLB5 (CLAH2_ARATH)	Clathrin heavy chain 2	A0A0D3AEI6	97.2
Q9ASR1 (EF2_ARATH)	Elongation factor 2	A0A0D3AXH2	96.3
Q9SF29 (SYP71_ARATH)	Syntaxin-71
P48347 (14310_ARATH)	14-3-3-like protein GF14 epsilon	A0A0D3CCE5	95.7
Q8VZU2 (SY132_ARATH)	Syntaxin-132
Q9XIE2 (AB36G_ARATH)	ABC transporter G family member 36
P24636 (TBB4_ARATH)	Tubulin beta-4 chain	A0A0D3D8X0	98.4
P53492 (ACT7_ARATH)	Actin-7	A0A0D3A8U0	95.4
P47998 (CYSK1_ARATH)	Cysteine synthase 1	A0A0D3A839	95.7
P19456 (PMA2_ARATH)	ATPase 2, plasma membrane-type	A0A0D3D2T1	93.9
Q0WNJ6 (CLAH1_ARATH)	Clathrin heavy chain 1	A0A0D3AEI6	97.9
Q9SPE6 (SNAA2_ARATH)	Alpha-soluble NSF attachment protein 2
Q38882 (PLDA1_ARATH)	Phospholipase D alpha 1	A0A0D3CJS6	94.6
Q9XGM1 (VATD_ARATH)	V-type proton ATPase subunit D
Q9LX65 (VATH_ARATH)	V-type proton ATPase subunit H	A0A0D3DHM0	92
Q9LJI5 (VA0D1_ARATH)	V-type proton ATPase subunit d1
