## Supplementary material for "A compendium of *bona fide* reference markers for genuine plant extracellular vesicles and their degree of phylogenetic conservation": Supplementary table 5.xlsx

### Sheet: Species IDs
	Species	Taxon ID	Mnemonic name		Species	Taxon ID	Mnemonic name
	Arabidopsis thaliana	3702	ARATH		Homo sapiens	9606	HUMAN
	Brassica oleracea var. Oleracea	109376	BRAOL		Pan troglodytes	9598	PANTR
	Solanum lycopersicum	4081	SOLLC		Mus musculus	10090	MOUSE
	Oryza sativa subsp. Japonica	39947	ORYSJ		Rattus norvegicus	10116	RAT
	Picea abies*				Oryctolagus cuniculus	9986	RABIT
	Marchantia polymorfa (Common liverwort)	3197	MARPO		Gallus gallus	9031	CHICK
	Chlamydomonas reinhardtii	3055	CHLRE		Xenopus laevis	8355	XENLA
	Homo sapiens	9606	HUMAN		Danio rerio	7955	DANRE
	Mus musculus	10090	MOUSE		Drosophila melanogaster	7227	DROME
					Caenorhabditis elegans	6239	CAEEL
	*BLAST from other database (https://evorepro.sbs.ntu.edu.sg/blast/)

### Sheet: Animal EVs Markers
	Species	UniProt ID	Entry name
	Homo sapiens	P08962	CD63_HUMAN
	Vs.
	Species	UniProt ID	Entry name	Identity (%)
	Pan troglodytes	A0A2J8Q183	A0A2J8Q183_PANTR	0.996
	Mus musculus	P41731	CD63_MOUSE	0.794
	Rattus norvegicus	P28648	CD63_RAT	0.786
	Oryctolagus cuniculus	Q28709	CD63_RABIT	0.878
	Gallus gallus	A0A8V0ZY02	A0A8V0ZY02_CHICK	0.498
	Xenopus laevis	Q7SY95	Q6DCP2_XENLA	0.502
	Danio rerio	Q6P2T9	Q6P2T9_DANRE	0.455
	Drosophila melanogaster	Q9VLH1	Q9VLH1_DROME	0.321
	Caenorhabditis elegans	Q22495	TSP12_CAEEL	0.267
	Species	UniProt ID	Entry name
	Homo sapiens	P60033	CD81_HUMAN
	Vs.
	Species	UniProt ID	Entry name	Identity %
	Pan troglodytes	P60034	CD81_PANTR	1
	Mus musculus	P35762	CD81_MOUSE	0.919
	Rattus norvegicus	Q62745	CD81_RAT	0.932
	Oryctolagus cuniculus	G1TLQ5	G1TLQ5_RABIT	0.979
	Gallus gallus	F1NW06	F1NW06_CHICK	0.824
	Xenopus laevis	Q6DCU4	Q6DCU4_XENLA	0.714
	Danio rerio	Q6PFU1	Q6PFU1_DANRE	0.643
	Drosophila melanogaster	Q9V3X2	Q9V3X2_DROME	0.264
	Caenorhabditis elegans	Q19983	Q19983_CAEEL	0.321
	Species	UniProt ID	Entry name
	Homo sapiens	P21926	CD9_HUMAN
	Vs.
	Species	UniProt ID	Entry name	Identity %
	Pan troglodytes	H2Q598	H2Q598_PANTR	0.996
	Mus musculus	P40240	CD9_MOUSE	0.89
	Rattus norvegicus	P40241	CD9_RAT	0.917
	Oryctolagus cuniculus	A0A5F9CFE1	A0A5F9CFE1_RABIT	0.927
	Gallus gallus	Q9IBC9	Q9IBC9_CHICK	0.721
	Xenopus laevis	Q6GQE5	Q6GQE5_XENLA	0.722
	Danio rerio	E9QBC5	E9QBC5_DANRE	0.609
	Drosophila melanogaster	Q9V3X2	Q9V3X2_DROME	0.243
	Caenorhabditis elegans	G4RWX0	G4RWX0_CAEEL	0.249

### Sheet: Fasciclins
	Species	UniProt ID	Entry name
	Arabidopsis thaliana	O22126	FLA10_ARATH
	Vs.
	Species	UniProt ID	Entry name	Identity %
	Brassica oleracea var. Oleracea	A0A0D3DUQ7	A0A0D3DUQ7_BRAOL	0.886
	Solanum lycopersicum	A0A3Q7ELA6	A0A3Q7ELA6_SOLLC	0.591
	Oryza sativa subsp. Japonica	Q7XTY1	Q7XTY1_ORYSJ	0.555
	Marchantia polymorfa (Common liverwort)	A0A2R6XJA5	A0A2R6XJA5_MARPO	0.331
	Chlamydomonas reinhardtii	A0A2K3DRB4	A0A2K3DRB4_CHLRE	0.309
	Species	Evorepro ID	Protein name	Identity %
	Picea abies*	MA_55418g0010	fasciclin-type arabinogalactan protein	54,7%
	Species	UniProt ID	Entry name
	Arabidopsis thaliana	Q9FM65	FLA13_ARATH
	Vs.
	Species	UniProt ID	Entry name	Identity %
	Brassica oleracea var. Oleracea	A0A0D3AX58	A0A0D3AX58_BRAOL	0.849
	Solanum lycopersicum	A0A3Q7HCD4	A0A3Q7HCD4_SOLLC	0.473
	Oryza sativa subsp. Japonica	Q6AUG4	Q6AUG4_ORYSJ	0.498
	Marchantia polymorfa (Common liverwort)	A0A2R6WGD8	A0A2R6WGD8_MARPO	0.335
	Chlamydomonas reinhardtii	A0A2K3CVX9	A0A2K3CVX9_CHLRE	0.264
	Species	Evorepro ID	Protein name	Identity %
	Picea abies*	MA_7057334g0010	classical arabinogalactan protein. fasciclin-type arabinogalactan protein	0.4172

### Sheet: GL33
	Species	UniProt ID	Entry name
	Arabidopsis thaliana	P94072	GL33_ARATH
	Vs.
	Species	UniProt ID	Entry name	Identity %
	Brassica oleracea var. Oleracea	A0A0D3EDR5	A0A0D3EDR5_BRAOL	0.924
	Solanum lycopersicum	A0A3Q7FWH1	A0A3Q7FWH1_SOLLC	0.649
	Oryza sativa subsp. Japonica	Q6ZBZ2	GL814_ORYSJ	0.593
	Marchantia polymorfa (Common liverwort)	A0A2R6VYV0	A0A2R6VYV0_MARPO	0.344
	Species	Evorepro ID	Protein name	Identity %
	Picea abies*	MA_8404570g0010	Germin-like protein subfamily 3 member 3	0.627

### Sheet: Aquaporins
	Species	UniProt ID	Entry name
	Arabidopsis thaliana	P43286	PIP21_ARATH
	Vs.
	Species	UniProt ID	Entry name	Identity %
	Brassica oleracea var. Oleracea	A0A0D3DSS2	A0A0D3DSS2_BRAOL	0.937
	Solanum lycopersicum	E7EC27	E7EC27_SOLLC	0.832
	Oryza sativa subsp. Japonica	Q8H5N9	PIP21_ORYSJ	0.833
	Marchantia polymorfa (Common liverwort)	A0A2R6X1Y4	A0A2R6X1Y4_MARPO	0.787
	Chlamydomonas reinhardtii	Q5VLJ9	Q5VLJ9_CHLRE	0.331
	Homo sapiens	P29972	AQP1_HUMAN	0.455
	Mus musculus	Q02013	AQP1_MOUSE	0.431
	Species	Evorepro ID	Protein name	Identity %
	Picea abies*	MA_72253g0010	plasma membrane intrinsic protein (PIP)	0.7649
	Species	UniProt ID	Entry name
	Arabidopsis thaliana	Q06611	PIP12_ARATH
	Vs.
	Species	UniProt ID	Entry name	Identity %
	Brassica oleracea var. Oleracea	A0A0D3BQ83	A0A0D3BQ83_BRAOL	0.997
	Solanum lycopersicum	A0A3Q7HL14	A0A3Q7HL14_SOLLC	0.867
	Oryza sativa subsp. Japonica	Q6EU94	PIP11_ORYSJ	0.851
	Marchantia polymorfa (Common liverwort)	A0A2R6X1L6	A0A2R6X1L6_MARPO	0.794
	Chlamydomonas reinhardtii	Q5VLJ9	Q5VLJ9_CHLRE	0.314
	Homo sapiens	P29972	AQP1_HUMAN	0.433
	Mus musculus	Q02013	AQP1_MOUSE	0.415
	Species	Evorepro ID	Protein name	Identity %
	Picea abies*	MA_10434016g0010	Aquaporin PIP1-3	0.8589

### Sheet: Calreticulin-1
	Species	UniProt ID	Entry name
	Arabidopsis thaliana	O04151	CALR1_ARATH
	Vs.
	Species	UniProt ID	Entry name	Identity %
	Brassica oleracea var. Oleracea	A0A0D3A9V8	A0A0D3A9V8_BRAOL	0.921
	Solanum lycopersicum	A0A3Q7ENN1	A0A3Q7ENN1_SOLLC	0.867
	Oryza sativa subsp. Japonica	Q9SLY8	CALR_ORYSJ	0.737
	Marchantia polymorfa (Common liverwort)	A0A2R6WC76	A0A2R6WC76_MARPO	0.638
	Chlamydomonas reinhardtii	Q9STD3	CALR_CHLRE	0.603
	Homo sapiens	P27797	CALR_HUMAN	0.521
	Mus musculus	P14211	CALR_MOUSE	0.51
	Species	Evorepro ID	Protein name	Identity %
	Picea abies*	MA_116011g0010	lectin chaperone (CRT)	0.784

### Sheet: CLAH2
	Species	UniProt ID	Entry name
	Arabidopsis thaliana	Q0WLB5	CLAH2_ARATH
	Vs.
	Species	UniProt ID	Entry name	Identity %
	Brassica oleracea var. Oleracea	A0A0D3CL97	A0A0D3CL97_BRAOL	97.5%
	Solanum lycopersicum	A0A3Q7HNN1	A0A3Q7HNN1_SOLLC	92.4%
	Oryza sativa subsp. Japonica	Q2QYW2	CLH2_ORYSJ	0.897
	Marchantia polymorfa (Common liverwort)	A0A2R6X009	A0A2R6X009_MARPO	0.864
	Chlamydomonas reinhardtii	A0A2K3E2B8	A0A2K3E2B8_CHLRE	0.624
	Homo sapiens	K7EJJ5	K7EJJ5_HUMAN	0.249
	Mus musculus	Q68FD5	CLH1_MOUSE	0.238
	Species	Evorepro ID	Protein name	Identity %
	Picea abies*	MA_8471497g0010	Clathrin heavy chain 2	0.916

### Sheet: V-type proton ATPases
	Species	UniProt ID	Entry name
	Arabidopsis thaliana	O23654	VATA_ARATH
	Vs.
	Species	UniProt ID	Entry name	Identity %
	Brassica oleracea var. Oleracea	A0A0D3CVY0	A0A0D3CVY0_BRAOL	0.978
	Solanum lycopersicum	A0A3Q7GYC4	A0A3Q7GYC4_SOLLC	0.939
	Oryza sativa subsp. Japonica	Q654B4	Q654B4_ORYSJ	0.917
	Marchantia polymorfa (Common liverwort)	A0A2R6XJY8	A0A2R6XJY8_MARPO	0.833
	Chlamydomonas reinhardtii	A8I164	A8I164_CHLRE	0.77
	Homo sapiens	P38606	VATA_HUMAN	0.694
	Mus musculus	P50516	VATA_MOUSE	0.693
	Species	Evorepro ID	Protein name	Identity %
	Picea abies*	MA_10430469g0010	subunit A of V-type ATPase peripheral V1 subcomplex	0.928
	Species	UniProt ID	Entry name
	Arabidopsis thaliana	P11574	VATB1_ARATH
	Vs.
	Species	UniProt ID	Entry name	Identity %
	Brassica oleracea var. Oleracea	A0A0D3D108	A0A0D3D108_BRAOL	0.99
	Solanum lycopersicum	A0A3Q7IIS5	A0A3Q7IIS5_SOLLC	0.96
	Oryza sativa subsp. Japonica	A0A0P0V7A5	A0A0P0V7A5_ORYSJ	0.948
	Marchantia polymorfa (Common liverwort)	A0A2R6WGG5	A0A2R6WGG5_MARPO	0.901
	Chlamydomonas reinhardtii	A8IA45	A8IA45_CHLRE	0.847
	Homo sapiens	P21281	VATB2_HUMAN	0.797
	Mus musculus	P62814	VATB2_MOUSE	0.793
	Species	Evorepro ID	Protein name	Identity %
	Picea abies*	MA_68464g0010	V-type proton ATPase subunit B 1	0.9292

### Sheet: Syntaxins
	Species	UniProt ID	Entry name
	Arabidopsis thaliana	Q9ZSD4	SY121_ARATH
	Vs.
	Species	UniProt ID	Entry name	Identity %
	Brassica oleracea var. Oleracea	A0A0D3CL24	A0A0D3CL24_BRAOL	0.861
	Solanum lycopersicum	A0A3Q7E969	A0A3Q7E969_SOLLC	0.715
	Oryza sativa subsp. Japonica	Q6F3B4	SY121_ORYSJ	0.596
	Marchantia polymorfa (Common liverwort)	A0A0H5BKK8	A0A0H5BKK8_MARPO	0.518
	Chlamydomonas reinhardtii	A8HUY7	A8HUY7_CHLRE	0.511
	Homo sapiens	P32856	STX2_HUMAN	0.249
	Mus musculus	Q00262	STX2_MOUSE	0.238
	Species	Evorepro ID	Protein name	Identity %
	Picea abies*	MA_6119g0010	SYP1-group Qa-type SNARE component	0.574
	Species	UniProt ID	Entry name
	Arabidopsis thaliana	Q8VZU2	SY132_ARATH
	Vs.
	Species	UniProt ID	Entry name	Identity %
	Brassica oleracea var. Oleracea	A0A0D3B083	A0A0D3B083_BRAOL	0.941
	Solanum lycopersicum	A0A3Q7EEA9	A0A3Q7EEA9_SOLLC	0.78
	Oryza sativa subsp. Japonica	Q7XIE2	SY132_ORYSJ	0.677
	Marchantia polymorfa (Common liverwort)	A0A0H5BJC2	A0A0H5BJC2_MARPO	0.622
	Chlamydomonas reinhardtii	A8IK60	A8IK60_CHLRE	0.368
	Homo sapiens	P32856	STX2_HUMAN	0.241
	Mus musculus	O35526	STX1A_MOUSE	0.271
	Species	Evorepro ID	Protein name	Identity %
	Picea abies*	MA_10427190g0010	SYP1-group Qa-type SNARE component	0.689

### Sheet: TET8
	Species	UniProt ID	Entry name
	Arabidopsis thaliana	Q8S8Q6	TET8_ARATH
	Vs.
	Species	UniProt ID	Entry name	Identity %
	Brassica oleracea var. Oleracea	A0A0D3B7K2	A0A0D3B7K2_BRAOL	0.835
	Solanum lycopersicum	K4DCE4	K4DCE4_SOLLC	0.644
	Oryza sativa subsp. Japonica	Q84VG2	Q84VG2_ORYSJ	0.615
	Marchantia polymorfa (Common liverwort)	A0A2R6XPX9	A0A2R6XPX9_MARPO	0.526
	Homo sapiens	P19075	TSN8_HUMAN	0.242
	Mus musculus	Q8R3G9	TSN8_MOUSE	0.242
	Species	Evorepro ID	Protein name	Identity %
	Picea abies*	MA_909581g0010	Tetraspanin-8	0.6431
