## Supplementary material for "A compendium of *bona fide* reference markers for genuine plant extracellular vesicles and their degree of phylogenetic conservation": Supplementary table 6.xlsx

### Sheet: Hoja1
Supplementary Table S6. Vesiclepedia results for the query search “gene symbol: ATP6V”. ATP6V is the gene name for human orthologs of the plant V-type proton ATPase family (VHA). The table highlights the presence of 34 V-type proton ATPase proteins in EVs from various animal species.
	Gene Name	Gene Symbol	Species	Contents
1	ATPase H+ transporting V1 subunit C2	ATP6V1C2	Homo sapiens	Protein identified
2	ATPase H+ transporting V1 subunit B2	Atp6v1b2	Rattus norvegicus	Protein identified
3	ATPase H+ transporting V0 subunit c	ATP6V0C	Homo sapiens	Protein identified mRNA identified
4	ATPase H+ transporting V1 subunit G1	ATP6V1G1	Homo sapiens	Protein identified
5	ATPase H+ transporting V0 subunit d2	ATP6V0D2	Homo sapiens	Protein identified
6	ATPase H+ transporting V1 subunit A	Atp6v1a	Rattus norvegicus	Protein identified
7	ATPase H+ transporting V0 subunit b	ATP6V0B	Homo sapiens	mRNA identified
8	ATPase H+ transporting V1 subunit B1	ATP6V1B1	Homo sapiens	Protein identified
9	ATPase H+ transporting V1 subunit B2	ATP6V1B2	Homo sapiens	Protein identified mRNA identified
10	Vacuolar H[+] ATPase 44kD subunit	Vha44	Drosophila melanogaster	Protein identified
11	ATPase H+ transporting V1 subunit C1	ATP6V1C1	Homo sapiens	Protein identified
12	ATPase H+ transporting V1 subunit E1	ATP6V1E1	Homo sapiens	Protein identified mRNA identified
13	ATPase H+ transporting V0 subunit a1	ATP6V0A1	Homo sapiens	Protein identified
14	ATPase H+ transporting V0 subunit C	Atp6v0c	Rattus norvegicus	Protein identified
15	ATPase H+ transporting V1 subunit H	Atp6v1h	Rattus norvegicus	Protein identified
16	Vacuolar H[+] ATPase 68 kDa subunit 2	Vha68-2	Drosophila melanogaster	Protein identified
17	ATPase H+ transporting V0 subunit a2	Atp6v0a2	Rattus norvegicus	Protein identified
18	ATPase H+ transporting V1 subunit A	ATP6V1A	Homo sapiens	Protein identified mRNA identified
19	ATPase H+ transporting V0 subunit a1	Atp6v0a1	Rattus norvegicus	Protein identified
20	ATPase H+ transporting V1 subunit F	ATP6V1F	Homo sapiens	Protein identified
21	ATPase H+ transporting V0 subunit a4	ATP6V0A4	Homo sapiens	Protein identified
22	ATPase H+ transporting V1 subunit D	Atp6v1d	Rattus norvegicus	Protein identified
23	ATPase H+ transporting V1 subunit H	ATP6V1H	Homo sapiens	Protein identified mRNA identified
24	Vacuolar H[+] ATPase AC39 subunit 1	VhaAC39-1	Drosophila melanogaster	Protein identified
25	ATPase H+ transporting V0 subunit D1	Atp6v0d1	Rattus norvegicus	Protein identified
26	ATPase H+ transporting V1 subunit F	Atp6v1f	Rattus norvegicus	Protein identified
27	ATPase H+ transporting V1 subunit E1	Atp6v1e1	Rattus norvegicus	Protein identified
28	ATPase H+ transporting V1 subunit D	ATP6V1D	Homo sapiens	Protein identified mRNA identified
29	ATPase H+ transporting V1 subunit C1	Atp6v1c1	Rattus norvegicus	Protein identified
30	T cell immune regulator 1, ATPase H+ transporting V0 subunit a3	TCIRG1	Homo sapiens	mRNA identified
31	ATPase H+ transporting V0 subunit d1	ATP6V0D1	Homo sapiens	Protein identified
32	ATPase, H+ transporting, lysosomal V1 subunit A	Atp6v1a	Mus musculus	mRNA identified
33	ATPase H+ transporting V1 subunit G1	Atp6v1g1	Rattus norvegicus	Protein identified
34	Vacuolar H[+]-ATPase 55kD subunit	Vha55	Drosophila melanogaster	Protein identified
